# Mathematical model reveals that heterogeneity in the number of ion transporters regulates the fraction of mouse sperm capacitation

**DOI:** 10.1101/2021.02.04.429865

**Authors:** Alejandro Aguado-García, Daniel A. Priego-Espinosa, Andrés Aldana, Alberto Darszon, Gustavo Martínez-Mekler

## Abstract

Capacitation is a complex maturation process mammalian sperm must undergo in the female genital tract to be able to fertilize an egg. This process involves, amongst others, physiological changes in flagellar beating pattern, membrane potential, intracellular ion concentrations and protein phosphorylation. Typically, in a capacitation medium, only a fraction of sperm achieve this state. The cause for this heterogeneous response is still not well understood and remains an open question. Here, one of our principal results is to develop a discrete regulatory network, with mostly deterministic dynamics in conjunction with some stochastic elements, for the main biochemical and biophysical processes involved in the early events of capacitation. The model criterion for capacitation requires the convergence of specific levels of a select set of nodes. Besides reproducing several experimental results and providing some insight on the network interrelations, the main contribution of the model is the suggestion that the degree of variability in the total amount and individual number of ion transporters among spermatozoa regulates the fraction of capacitated spermatozoa. This conclusion is consistent with recently reported experimental results. Based on this mathematical analysis, experimental clues are proposed for the control of capacitation levels. Furthermore, cooperative and interference traits that become apparent in the modelling among some components also call for future theoretical and experimental studies.

**Author summary:** Fertilization is one of the fundamental processes for the preservation of life. In mammals, sperm undergo a complex process during their passage through the female tract known as capacitation, which enables them for fertilization. At the present time, it is accepted from experimental observation, though not understood, that only a fraction of the sperm is capacitated. In this work, by means of a network mathematical model for regulatory sperm intracellular signaling processes involved in mice capacitation, we find that the variability in the distribution of the number of ion transporters intervenes in the regulation of the capacitation fraction. Experimental verification of this suggestion could open a line of research geared to the regulation of the degree of heterogeneity in the number of ion transporters as a fertility control. The model also uncovers, through *in silico* overactivation and loss of function of network nodes, synergetic traits which again call for experimental verification.
