## Supplementary material for "Mathematical model reveals that heterogeneity in the number of ion transporters regulates the fraction of mouse sperm capacitation": S1 File: 00_Dmu_NCX.txt

0
-1	0	1
05_Na_i.0a	06_Na_e.0a	03_Ca_i.0a	04_Ca_e.0a	09_V.0a
0	0	0	0	1	0
0	0	0	0	0	0
0	0	0	0	-1	0
0	0	0	1	1	0
0	0	0	1	0	0
0	0	0	1	-1	0
0	0	1	0	1	0
0	0	1	0	0	0
0	0	1	0	-1	0
0	0	1	1	1	0
0	0	1	1	0	0
0	0	1	1	-1	0
0	1	0	0	1	0
0	1	0	0	0	0
0	1	0	0	-1	0
0	1	0	1	1	0
0	1	0	1	0	0
0	1	0	1	-1	0
0	1	1	0	1	0
0	1	1	0	0	0
0	1	1	0	-1	0
0	1	1	1	1	0
0	1	1	1	0	-1
0	1	1	1	-1	-1
1	0	0	0	1	0
1	0	0	0	0	0
1	0	0	0	-1	0
1	0	0	1	1	0
1	0	0	1	0	0
1	0	0	1	-1	0
1	0	1	0	1	0
1	0	1	0	0	0
1	0	1	0	-1	0
1	0	1	1	1	0
1	0	1	1	0	0
1	0	1	1	-1	0
1	1	0	0	1	0
1	1	0	0	0	0
1	1	0	0	-1	0
1	1	0	1	1	0
1	1	0	1	0	0
1	1	0	1	-1	0
1	1	1	0	1	0
1	1	1	0	0	0
1	1	1	0	-1	0
1	1	1	1	1	0
1	1	1	1	0	0
1	1	1	1	-1	0
