## Supplementary material for "Mathematical model reveals that heterogeneity in the number of ion transporters regulates the fraction of mouse sperm capacitation": S1 File: 02_Dmu_Cat.txt

0
0	1	2
10_Cat.0a	03_Ca_i.0a	04_Ca_e.0a	09_V.0a
0	0	0	1	0
0	0	0	0	0
0	0	0	-1	0
0	0	1	1	0
0	0	1	0	0
0	0	1	-1	0
0	1	0	1	0
0	1	0	0	0
0	1	0	-1	0
0	1	1	1	0
0	1	1	0	0
0	1	1	-1	0
1	0	0	1	0
1	0	0	0	0
1	0	0	-1	1
1	0	1	1	0
1	0	1	0	1
1	0	1	-1	2
1	1	0	1	0
1	1	0	0	0
1	1	0	-1	0
1	1	1	1	0
1	1	1	0	1
1	1	1	-1	2
