## Supplementary material for "Mathematical model reveals that heterogeneity in the number of ion transporters regulates the fraction of mouse sperm capacitation": S1 File: 23_Dmu_SLC26.txt

0
-1	0	1
28_HCO3_e.0a	26_Cl_e.0a	27_HCO3_i.0a	25_Cl_i.0a	09_V.0a
0	0	0	0	1	0
0	0	0	0	0	0
0	0	0	0	-1	0
0	0	0	1	1	0
0	0	0	1	0	0
0	0	0	1	-1	0
0	0	1	0	1	0
0	0	1	0	0	0
0	0	1	0	-1	0
0	0	1	1	1	0
0	0	1	1	0	0
0	0	1	1	-1	0
0	1	0	0	1	0
0	1	0	0	0	0
0	1	0	0	-1	0
0	1	0	1	1	0
0	1	0	1	0	0
0	1	0	1	-1	0
0	1	1	0	1	0
0	1	1	0	0	0
0	1	1	0	-1	0
0	1	1	1	1	0
0	1	1	1	0	0
0	1	1	1	-1	0
1	0	0	0	1	1
1	0	0	0	0	1
1	0	0	0	-1	1
1	0	0	1	1	1
1	0	0	1	0	1
1	0	0	1	-1	1
1	0	1	0	1	1
1	0	1	0	0	1
1	0	1	0	-1	1
1	0	1	1	1	1
1	0	1	1	0	1
1	0	1	1	-1	1
1	1	0	0	1	-1
1	1	0	0	0	1
1	1	0	0	-1	1
1	1	0	1	1	0
1	1	0	1	0	1
1	1	0	1	-1	1
1	1	1	0	1	-1
1	1	1	0	0	-1
1	1	1	0	-1	-1
1	1	1	1	1	-1
1	1	1	1	0	-1
1	1	1	1	-1	1
