## Supplementary material for "Mathematical model reveals that heterogeneity in the number of ion transporters regulates the fraction of mouse sperm capacitation": S1 File: 10_Cat.txt

0
0	1
33_PKA.9g	07_pH_i.0a	03_Ca_i.3f	09_V.1f
0	0	0	1	1
0	0	0	0	0
0	0	0	-1	0
0	0	1	1	0
0	0	1	0	0
0	0	1	-1	0
0	1	0	1	1
0	1	0	0	1
0	1	0	-1	0
0	1	1	1	1
0	1	1	0	0
0	1	1	-1	0
1	0	0	1	1
1	0	0	0	1
1	0	0	-1	0
1	0	1	1	0
1	0	1	0	0
1	0	1	-1	0
1	1	0	1	1
1	1	0	0	1
1	1	0	-1	0
1	1	1	1	1
1	1	1	0	0
1	1	1	-1	0
